# Novel production of structurally diverse and sticky defense metabolites on wild tomatillo fruits

**DOI:** 10.1101/2025.07.16.665232

**Authors:** Lillian Nowack, Rocio Deanna, Stacey D. Smith, Craig A. Schenck

## Abstract

Plants have evolved a structurally diverse chemical repertoire to mediate various environmental interactions. Yet, little is known about the chemical complexity and metabolic pathways across many plant genera. Acylsugars are a class of specialized metabolites widely distributed across the Solanaceae that play a role in defense. Although acylsugars have been extensively characterized from leaf glandular trichomes, they have also been detected in other tissues. Nevertheless, acylsugar structures, biosynthesis, and functions outside of leaf trichomes remain unknown. Here, we performed tissue specific metabolomics across 29 *Physalis* species, an emerging model and crop genus closely related to important *Solanum* crops. Automated mass spec feature identification and library searches from surface extracts of leaf, calyx, and fruit tissues revealed metabolite diversity including putative metabolite classes of flavonoids, phenolics, and terpenoids. Acylsugar mass spec features were manually annotated, revealing at least 323 unique acylsugars - substantially expanding the known *Physalis* acylsugar diversity. Some, but not all, *Physalis* species accumulated acylsugars on the trichome-less fruit surface, and were as abundant or sometimes more abundant, in fruits than in leaves or calyces. Hierarchical clustering and phylogenetic tests indicated that species with similar acylsugar profiles do not cluster taxonomically. To determine the biochemical mechanism underlying acylsugar structural diversity, we characterized the first step of acylsugar biosynthesis, catalyzed by an acylsugar acyltransferase (ASAT). ASAT1s from three *Physalis* species displayed broad substrate preferences, which may explain the differences in acylsugar profiles. The diverse fruit-localized acylsugars across *Physalis* can inform engineering strategies for increased crop resilience.
