## Supplementary Table 1 for "Novel production of structurally diverse and sticky defense metabolites on wild tomatillo fruits"

### Sheet: Version 1
Supplementary Table 1 Species and voucher information for the source of plant tissues used in this study
Species	Source of extracts	Voucher or accession number	Provenance	Tissues collected
				leaf	fruit	calyx
P. minima L.	grown from seed in growth chamber	Obtained from rarepalmseeds.com		Y	Y	Y
P. chenopodifolia Lam.	field extract	Deanna, Zamora-Tavares & Herrera 491 (CORD, IBUG)	MEXICO. Chiapas, Unión Juárez, 1268 m, 15°03’31.0’’N 92°04’56.4’’W.	N	Y	Y
P. peruviana L.	grown from seed in growth chamber	Obtained from Joyce van Eck (Boyce Thompson Institute)		Y	N	N
P. longifolia Nutt.	grown from seed in growth chamber	Deanna, Pretz & Carrasco 227 (COLO, CORD)	UNITED STATES. New Mexico, Bernalillo Co., Albuquerque, Convergence of Rio Grande and South Diversion Channel, 4916 ft, 35.01149°N 106.67937°W.	Y	N	N
P. nicandroides Schltdl.	field extract	Deanna, Zamora-Tavares, Herrera, Martinez & Hernandez-Sandoval 524 (CORD, IBUG)	MEXICO. Jalisco, Ojuelos de Jalisco,Carretera Aguas Calientes- San Luis de Potosí, 2069 m, 21°45'32.7"N 101°50'47.2"W.	N	Y	Y
P. coztomatl Dunal	field extract	Deanna & Tomatis 505 (CORD, IBUG, QMEX)	MEXICO. Veracruz, Xalapa, Parque Ecológico Macuiltepec,1558 m, 19°32'52.1"N 96°55'06.3"W.	N	Y	Y
P. sordida Fernald	field extract	Deanna, Zamora-Tavares & Herrera 527 (CORD, QMEX)	MEXICO. Jalisco, Ojuelos de Jalisco, carretera Aguascalientes-San Luis de Potosí, La Paz, 21°49'15.8"N 101°46'15.2"W.	N	Y	Y
P. viscosa L.	field extract	Deanna 474 (CORD)	ARGENTINA. Córdoba, Ciudad de Córdoba, 31°25'31.1"S 64°10'10.6"W.	N	N	Y
P. cinerascens (Dunal) Hitchc.	field extract	Deanna, Zamora-Tavares & Herrera 477 (CORD, IBUG, QMEX)	MEXICO. Chiapas, Suchiapa, barrio Las Pilas, río Suchiapa, 16°37’14.0’’N 93°06’26.3’’W.	N	Y	Y
P. heterophylla Nees	grown from seed in growth chamber	Deanna, Carrasco & Smith 199 (COLO, CORD)	UNITED STATES, Colorado, Larimer Co., Lory State Park, North of Horsetooth Reservoir, approximately 0.2 miles up the Well Gulch trail. 1688m, 40.57785°, -105.18169°	Y	Y	Y
P. pubescens L.	field extract	Deanna, Zamora-Tavares & Herrera 481 (CORD, IBUG, QMEX)	MEXICO. Chiapas, alrededores de Ocozocoautla, 1072 m, 16°45’12.7’’N 93°19’48.1’’W.	N	Y	Y
P. angulata L.	field extract	Deanna & Herrera 530 (CORD, QMEX)	MEXICO. Querétaro, márgenes de la presa Santa Catarina, 2001 m, 20°48'14.6"N 100°27'09.4"W.	N	Y	Y
P. grisea (Waterf.) M.Martínez	grown from seed in growth chamber	Obtained from Joyce van Eck (Boyce Thompson Institute)		Y	Y	Y
P. lagascae Roem. & Schult.	field extract	Deanna & Herrera 537 (CORD, QMEX)	MEXICO. Querétaro, afueras de Querétaro, zona sur, Paseo de Los Venados, 2119 m, 20°31'13.6"N 100°23'07.2"W.	N	N	Y
P. hederifolia A.Gray	grown from seed in growth chamber	Pretz & Deanna 91 (COLO)	UNITED STATES. Boulder Co., Boulder, North Foothills Trail, 39.97576°N, 105.15976°W	Y	Y	Y
P. philadelphica Lam.	field extracts and grown from seed in growth chamber	Deanna & Herrera 529 (CORD, QMEX)	MEXICO. Querétaro, presa Santa Catarina, 2001 m, 20°48'14.6"N 100°27'09.4"W.	Y	Y	Y
P. solanacea (Schltdl.) Axelius	field extract	Deanna & Herrera 536 (CORD, QMEX)	MEXICO. Querétaro, afueras de Querétaro, zona sur, Paseo de Los Venados, 2119 m, 20°31'13.6"N 100°23'07.2"W.	N	Y	Y
P. crassifolia Benth.	grown from seed in growth chamber	Obtained from rarepalmseeds.com		Y	N	N
P. melanocystis (B.L. Rob) Bitter	field extract	Deanna, Zamora-Tavares & Herrera 478 (CORD, IBUG, QMEX)	MEXICO. Chiapas, Cañón del Sumidero, 1211 m, 16°48’57.4’’N 93°06’09.6’’W.	N	Y	Y
P. porrecta Mill.	field extract	Deanna, Zamora-Tavares & Herrera 484 (CORD, IBUG)	MEXICO. Chiapas, sendero desde Talquián hacia ‘La Línea’, volcán Tacaná, 2015 m, 15°05’54.4’’N 92°05’07.5’’W.	N	Y	Y
P. arborescens L.	grown from seed in growth chamber	Obtained from rarepalmseeds.com		Y	Y	Y
P. gracilis Miers	field extract and grown from seed in growth chamber	Deanna, Zamora-Tavares & Herrera 480 (CORD, IBUG)	MEXICO. Chiapas, alrededores de Ocozocoautla, 1059 m, 16°45’11.3’’N 93°19’49.3’’W.	Y	Y	Y
P. longipedicellata Waterf.	field extract	Deanna, Zamora-Tavares, Herrera, Martínez, Vargas-Ponce & Hernández-Sandoval 511 (IBUG, QMEX)	MEXICO. Jalisco, Reserva de la Biósfera Manantlán, 2185 m, 19°33'03.0"N 104°13'44.6"W.	N	Y	Y
P. lignescens Waterf.	field extract	Deanna, Zamora-Tavares, Herrera, Martínez & Hernández-Sandoval 517 (IBUG, QMEX)	MEXICO. Colima, San Gabriel, faldas del Nevado de Colima, Puerto El Floripondio, 2392 m, 19°38'17.5"N 103°37'19.3"W.	N	Y	Y
P. ampla Waterf.	field extract	Deanna & Herrera 535 (CORD, QMEX)	MEXICO. Querétaro, afueras de Querétaro, zona sur, Paseo de Los Venados, 2119 m, 20°31'13.6"N 100°23'07.2"W.	N	Y	Y
P. aggregata Waterf.	field extract	Deanna & Zamora-Tavares 506 (IBUG, QMEX)	MEXICO. Jalisco, Guadalajara, Centro Universitario de Ciencias Biológicas y Agropecuarias.	N	N	Y
P. longiloba O.Vargas, M.Martínez & Dávila	field extract	Deanna & Zamora-Tavares 507 (IBUG, QMEX)	MEXICO. Jalisco, Guadalajara, Centro Universitario de Ciencias Biológicas y Agropecuarias.	N	Y	Y
P. angustiphysa Waterf.	field extract	Deanna & Zamora-Tavares 508 (IBUG, QMEX)	MEXICO. Jalisco, Guadalajara, Centro Universitario de Ciencias Biológicas y Agropecuarias.	N	Y	Y
P. pruinosa L.	grown from seed in greenhouse	Obtained from Joyce van Eck (Boyce Thompson Institute)	MEXICO. Jalisco, Reserva de la Biósfera Manantlán, Estación científica Las Joyas, 1946 m, 19°36'03.8"N 104°17'55.7"W.	Y	N	N
Eriolarynx australis (Griseb.) J.M.H.Shaw	grown from seed in greenhouse	Nijmegen Accn#904750145 / Hawkes et al. 4326 (BIRM)	BOLIVIA: Chuquisaca. Nor Cinti. Muyuquiri road from Potosi to Camargo at 161 km.	N	Y	Y
Eriolarynx lorentzii (Dammer) Hunz.	grown from seed in greenhouse	Smith 532	ARGENTINA. Andalgala-Rio Potrero-Concepcion. In front of casa de artesania (Karde Hueso). 1400 m, 27.40566°S 65.98316°W.	Y	Y	Y
Withania riebeckii Balf.f.	grown from seed in greenhouse	Deanna 543 (H)	FINLAND. Helsinki, Kaisaniemi Botanic Garden, 5 m, 60.175370, 24.946030.	N	N	Y
Iochroma ellipticum (Hook.f.) Hunz.	grown from seed in greenhouse	Jaeger 622 (CDRS)	ECUADOR: Isla Santiago, Cuadrante permanente Coscojo, 0 13'13"S 90 45'45.7"W.	Y	Y	Y
Iochroma fuchsoides (Bonpl.) Miers	grown from seed in greenhouse	Smith 219 (WIS)	ECUADOR. Quito. Just outside of Jardin Botanico del Museo Ecuatoriano de Ciencias, 2800m, ca. 0.15˚S 78.483˚W.	Y	Y	Y
Iochroma loxense Miers	grown from seed in greenhouse	Smith 235 (WIS)	ECUADOR. Road leading north from Universidad Nacional de Loja towards Cerro Uritusinga, 2240m, 4.0434˚S 79.2089˚W.	Y	Y	Y
Tzeltalia amphitricha (Bitter) E.Estrada & M.Martínez	field extract	Deanna, Zamora-Tavares & Herrera 485 (CORD, IBUG)	MEXICO. Chiapas, sendero desde Talquián hacia ‘La Línea’, volcán Tacaná, 2015 m, 15°05’54.4’’N 92°05’07.5’’W.	N	Y	Y
Alkekengi officinarum Moench	grown from seed in greenhouse	Deanna 541 (H)	FINLAND. Helsinki, Kaisaniemi Botanic Garden, 5 m, 60.174946, 24.945957.	N	Y	Y
Witheringia stramoniifolia Kunth	field extract	Deanna, Zamora-Tavares & Herrera 490 (CORD, IBUG, QMEX)	MEXICO. Chiapas, alrededores de Talquián, 1843 m, 15°05’40.7’’N 92°05’03.4’’W.	N	N	Y
