## Supplementary Table 4 for "Novel production of structurally diverse and sticky defense metabolites on wild tomatillo fruits"

### Sheet: Sheet1
Supplementary Table 4 Bloomberg's K test of phylogenetic signal of acylsugar abundance
Acylsugar Abundance	MinK	MaxK	MeanK	MinP	MaxP	MeanP	Conclusion
Calyx	0.402993	0.609767	0.507854	0.155	0.435	0.253426	No phylogenetic signal
Fruit	0.164337	0.465099	0.310201	0.382	0.901	0.691713	No phylogenetic signal
