## Supplementary Table 5 for "Novel production of structurally diverse and sticky defense metabolites on wild tomatillo fruits"

### Sheet: Acylations
Supplementary Table 5 Fritz and Purvis’s D statistic for binary variables of acylsugar acylation pattern
	Estimated D			Prob. of E(D) resulting from no (random) phy. structure			Prob. of E(D) resulting from Brownian phy. structure
Acylations	MinD	MaxD	MeanD	MinPval1	MaxPval1	MeanPval1	MinPval0	MaxPval0	MeanPval0	Conclusion
di_acylated	0.853628	1.52089	1.1785	0.371	0.75	0.587951	0.018	0.162	0.0584554	No significant signal
tri_acylated	0.574734	1.17248	0.85269	0.223	0.528	0.348426	0.173	0.355	0.266307	No significant signal
tetra_acylated	0.284733	0.811454	0.600473	0.114	0.35	0.25001	0.114	0.375	0.233812	No significant signal
more_than_di	0.559906	1.12497	0.848044	0.232	0.512	0.342287	0.182	0.372	0.262535	No significant signal
